# Autophagy promotes tumor growth through facilitating JAK/STAT signaling in a lysosomal degradation independent manner

**DOI:** 10.64898/2026.02.12.705500

**Authors:** András Rubics, Natali Neuhauser, Dorottya Károlyi, Bálint Sólyom Bótor, Fergal O’Farrell, Szabolcs Takáts

## Abstract

Autophagy contributes to normal cells’ physiology and is essential for progression of malignant tumors. While autophagy is mostly considered as a self-degradative and self-renewal process, it has non-degradative functions whose contribution to tumor progression is poorly explored. Here we use the autophagy dependent Drosophila Ras^V12^, Scrib^-/-^ carcinoma model to examine whether perturbation of distinct steps of autophagy differentially influences tumor progression. We found that inhibition of autophagosome formation, by mutating Atg13 or Atg6 either in the tumor or in the whole animal significantly decreased tumor growth. In contrast, blocking the later autophagosome-lysosome fusion (by loss of Vps39 or Syx17) and thereby autolysosomal degradation, does not reduce tumor size. We observed that an early (Atg13), but not a late (Vps39 or Syx17) block in autophagy showed reduced activity of JAK/STAT signaling, known to be critical for the progression of this tumor type. Importantly, we demonstrated that both Atg13 and Vps39 deficient tumors accumulated Stat92E inhibitor Su(var)2-10/dPIAS, a recently identified autophagic cargo, however in Vps39 mutants Su(var)2-10 is sequestered into autophagosomes. Finally, we found that reduction of Su(var)2-10 partially restores JAK/STAT signaling and rescues the growth of Atg13-deficient tumors, indicating its sequestration is a crucial mechanism to promote tumor progression.
