## Supplementary Table S1 for "Autophagy promotes tumor growth through facilitating JAK/STAT signaling in a lysosomal degradation independent manner"

### Sheet: Munka1
Supplementary Table S1	Detailed genotypes	Resulted genotype in larvae (Genotype of host tissues // genotype of the tumor)	Panels on Figure
Fig. 1	y,w, ey-flp/+; act>y+>Gal4, UAS-GFP/+; UAS-RasV12, FRT82B tub-Gal80/FRT82B Scrib1	control // RS	A, D, F, I
	y,w, ey-flp/+; act>y+>Gal4, UAS-GFP/+; UAS-RasV12, FRT82B tub-Gal80/FRT82B Atg13d81, Scrib1	control // RS Atg13-/-	B, D, G, I
	y,w, ey-flp/+; act>y+>Gal4, UAS-GFP/+; UAS-RasV12, FRT82B tub-Gal80/FRT82B Vps39d1, Scrib1	control // RS Vps39-/-	C, D, H, I
	y,w, ey-flp/+; act>y+>Gal4, UAS-mCherry-GFP-Atg8a/+; UAS-RasV12, FRT82B tub-Gal80/FRT82B Scrib1	control // RS	E
	y,w, ey-flp/+; act>y+>Gal4, UAS-mCherry-GFP-Atg8a/+; UAS-RasV12, FRT82B tub-Gal80/FRT82B Atg13d81, Scrib1	control // RS Atg13-/-	E
	y,w, ey-flp/+; act>y+>Gal4, UAS-mCherry-GFP-Atg8a/+; UAS-RasV12, FRT82B tub-Gal80/FRT82B Vps39d1, Scrib1	control // RS Vps39-/-	E
	y,w, ey-flp/+; act>y+>Gal4, UAS-GFP/UAS-RasV12; FRT82B tub-Gal80/FRT82B Scrib1	control // RS	J, M, N
	y,w, ey-flp/+; act>y+>Gal4, UAS-GFP/UAS-RasV12; FRT82B Atg13d81, tub-Gal80/FRT82B Atg13d81 Scrib1	Atg13-/- // RS Atg13-/-	K, M, N
	y,w, ey-flp/+; act>y+>Gal4, UAS-GFP/UAS-RasV12; Syx17LL06330 FRT82B tub-Gal80/Syx17LL06330 FRT82B Scrib1	Syx17-/- // RS Syx17-/-	L, M, N
Fig. 2	y,w, ey-flp/+; act>y+>Gal4, UAS-GFP/+; UAS-RasV12, FRT82B tub-Gal80/FRT82B Scrib1	control // RS	A, D, E, H
	y,w, ey-flp/+; act>y+>Gal4, UAS-GFP/+; UAS-RasV12, FRT82B tub-Gal80/FRT82B Atg13d81, Scrib1	control // RS Atg13-/-	B, D, F, H
	y,w, ey-flp/+; act>y+>Gal4, UAS-GFP/+; UAS-RasV12, FRT82B tub-Gal80/FRT82B Vps39d1, Scrib1	control // RS Vps39-/-	C, D, G, H
Fig. 3	y,w, ey-flp/+; act>y+>Gal4, UAS-mCD8-RFP, GFPStat92E.10X/+; UAS-RasV12, FRT82B tub-Gal80/FRT82B Scrib1	control // RS	A, D
	y,w, ey-flp/+; act>y+>Gal4, UAS-mCD8-RFP, GFPStat92E.10X/+; UAS-RasV12, FRT82B tub-Gal80/FRT82B Atg13d81, Scrib1	control // RS Atg13-/-	B, D
	y,w, ey-flp/+; act>y+>Gal4, UAS-mCD8-RFP, GFPStat92E.10X/+; UAS-RasV12, FRT82B tub-Gal80/FRT82B Vps39d1, Scrib1	control // RS Vps39-/-	C, D
	y,w, ey-flp/+; act>y+>Gal4, UAS-GFP/+; UAS-RasV12, FRT82B tub-Gal80/FRT82B Scrib1	control // RS	E, G
	y,w, ey-flp/+; act>y+>Gal4, UAS-GFP/Stat92EGL00437; UAS-RasV12, FRT82B tub-Gal80/FRT82B Scrib1	control // RS Stat92E RNAi	F, G
	y,w, ey-flp/+; act>y+>Gal4, UAS-GFP/+; UAS-RasV12, FRT82B tub-Gal80/FRT82B Atg13d81, Scrib1	control // RS Atg13-/-	H, J
	y,w, ey-flp/+; act>y+>Gal4, UAS-GFP/Stat92EGL00437; UAS-RasV12, FRT82B tub-Gal80/FRT82B Atg13d81, Scrib1	control // RS Atg13-/- Stat92E RNAi	I, J
	y,w, ey-flp/+; act>y+>Gal4, UAS-GFP/+; UAS-RasV12, FRT82B tub-Gal80/FRT82B Vps39d1, Scrib1	control // RS Vps39-/-	K, M
	y,w, ey-flp/+; act>y+>Gal4, UAS-GFP/Stat92EGL00437; UAS-RasV12, FRT82B tub-Gal80/FRT82B Vps39d1, Scrib1	control // RS Vps39-/- Stat92E RNAi	L, M
Fig. 4	y,w, ey-flp/+; act>y+>Gal4, UAS-mCD8-RFP, GFPStat92E.10X/+; UAS-RasV12, FRT82B tub-Gal80/FRT82B Scrib1	control // RS	A
	y,w, ey-flp/+; act>y+>Gal4, UAS-mCD8-RFP, GFPStat92E.10X/+; UAS-RasV12, FRT82B tub-Gal80/FRT82B Atg13d81, Scrib1	control // RS Atg13-/-	A
	y,w, ey-flp/+; act>y+>Gal4, UAS-mCD8-RFP, GFPStat92E.10X/+; UAS-RasV12, FRT82B tub-Gal80/FRT82B Vps39d1, Scrib1	control // RS Vps39-/-	A
	y,w, ey-flp/+; act>y+>Gal4, UAS-mCherry-GFP-Atg8a/+; UAS-RasV12, FRT82B tub-Gal80/FRT82B Vps39d1, Scrib1	control // RS Vps39-/-	B
	y,w, ey-flp/+; act>y+>Gal4, UAS-GFP/+; UAS-RasV12, FRT82B tub-Gal80/FRT82B Atg13d81, Scrib1	control // RS Atg13-/-	C, E
	y,w, ey-flp/+; act>y+>Gal4, UAS-GFP/Su(var)2-10HMJ21959; UAS-RasV12, FRT82B tub-Gal80/FRT82B Atg13d81, Scrib1	control // RS Atg13-/- Su(var)2-10 RNAi	D, E
Supplementary Fig. S1	y,w, ey-flp/+; act>y+>Gal4, UAS-GFP/UAS-RasV12; FRT82B tub-Gal80/FRT82B Scrib1	control // RS	A, C
	y,w, ey-flp/+; act>y+>Gal4, UAS-GFP/UAS-RasV12; FRT82B tub-Gal80/FRT82B Atg6d1, Scrib1	control // RS Atg6-/-	B, C
	y,w, ey-flp/+; act>y+>Gal4, UAS-mCherry-GFP-Atg8a/UAS-RasV12 ; FRT82B tub-Gal80/FRT82B Scrib1	control // RS	D
	y,w, ey-flp/+; act>y+>Gal4, UAS-mCherry-GFP-Atg8a/UAS-RasV12; FRT82B tub-Gal80/FRT82B Atg6d1, Scrib1	control // RS Atg6-/-	D
	y,w, ey-flp/+; act>y+>Gal4, UAS-mCD8-RFP, GFPStat92E.10X/UAS-RasV12; FRT82B tub-Gal80/FRT82B Scrib1	control // RS	E
	y,w, ey-flp/+; act>y+>Gal4, UAS-mCD8-RFP, GFPStat92E.10X/UAS-RasV12; FRT82B tub-Gal80/FRT82B Atg6d1, Scrib1	control // RS Atg6-/-	E
Supplementary Fig. S2	y,w, ey-flp/+; act>y+>Gal4, UAS-mCD8-RFP, GFPStat92E.10X/UAS-RasV12; FRT82B tub-Gal80/FRT82B Scrib1	control // RS
	y,w, ey-flp/+; act>y+>Gal4, UAS-mCD8-RFP, GFPStat92E.10X/UAS-RasV12; FRT82B Atg13d81, tub-Gal80/FRT82B Atg13d81, Scrib1	Atg13-/- // RS Atg13-/-
	y,w, ey-flp/+; act>y+>Gal4, UAS-mCD8-RFP, GFPStat92E.10X/ UAS-RasV12; Syx17LL06330 FRT82B tub-Gal80/Syx17LL06330 FRT82B , Scrib1	Syx17-/- // RS Syx17-/-
